# Thyroglobulin Interactome Profiling Uncovers Molecular Mechanisms of Thyroid Dyshormonogenesis

**DOI:** 10.1101/2020.04.08.032482

**Authors:** Madison T. Wright, Logan Kouba, Lars Plate

**Affiliations:** Department of Chemistry, Vanderbilt University, Nashville, TN; Department of Biological Sciences, Vanderbilt University, Nashville, TN

**Keywords:** affinity purification–mass spectrometry, congenital hypothyroidism, interactomics, proteostasis, thyroglobulin

## Abstract

Thyroglobulin (Tg) is a secreted iodoglycoprotein serving as the precursor for T3 and T4 hormones. Many characterized Tg gene mutations produce secretion-defective variants resulting in congenital hypothyroidism (CH). Tg processing and secretion is controlled by extensive interactions with chaperone, trafficking, and degradation factors comprising the secretory proteostasis network. While dependencies on individual proteostasis network components are known, the integration of proteostasis pathways mediating Tg protein quality control and the molecular basis of mutant Tg misprocessing remain poorly understood. We employ a multiplexed quantitative affinity purification–mass spectrometry approach to define the Tg proteostasis interactome and changes between WT and several CH-variants. Mutant Tg processing is associated with common imbalances in proteostasis engagement including increased chaperoning, oxidative folding, and routing towards ER-associated degradation components, yet variants are inefficiently degraded. Furthermore, we reveal mutation-specific changes in engagement with N-glycosylation components, suggesting distinct requirements for one Tg variant on dual engagement of both oligosaccharyltransferase complex isoforms for degradation. Modulating dysregulated proteostasis components and pathways may serve as a therapeutic strategy to restore Tg secretion and thyroid hormone biosynthesis.
