## Supplemental Table 2 for "Thyroglobulin Interactome Profiling Uncovers Molecular Mechanisms of Thyroid Dyshormonogenesis"

### Sheet: Sheet1
WT			G2341R			L2284P			A2234D			C1264R
Accession	Gene		Accession	Gene		Accession	Gene		Accession	Gene		Accession	Gene
P01266	TG		P01266	TG		P01266	TG		P01266	TG		P01266	TG
Q92824	PCSK5		Q13724	MOGS		Q13724	MOGS		Q92824	PCSK5		P20930	FLG
P06865	HEXA		Q9BZQ6	EDEM3		Q9BZQ6	EDEM3		Q9BXW9	FANCD2		Q13724	MOGS
Q9NYU1	UGGT2		P06865	HEXA		P06865	HEXA		Q92734	TFG		Q9BZQ6	EDEM3
Q9NYU2	UGGT1		Q9NYU1	UGGT2		Q9NYU1	UGGT2		O60613	SELENOF		Q00535	CDK5
Q8WVV4	POF1B		Q9NYU2	UGGT1		Q9NYU2	UGGT1		P06733	ENO1		Q92824	PCSK5
O60613	SELENOF		Q8TC07	TBC1D15		Q8WVV4	POF1B		P48594	SERPINB4		Q9BXW9	FANCD2
Q13217	DNAJC3		O60613	SELENOF		O60613	SELENOF		Q8N3F8	MICALL1		P06280	GLA
Q8NBS9	TXNDC5		Q13217	DNAJC3		Q13217	DNAJC3		O60518	RANBP6		Q9BZG8	DPH1
O00469	PLOD2		Q9BS26	ERP44		Q9BS26	ERP44		P48668	KRT6C		P80303	NUCB2
Q08380	LGALS3BP		Q8NBS9	TXNDC5		Q8NBS9	TXNDC5		O00458	IFRD1		P06865	HEXA
Q14126	DSG2		O00469	PLOD2		O00469	PLOD2		Q14847	LASP1		Q9NYU1	UGGT2
O75342	ALOX12B		Q8TCJ2	STT3B		Q8TCJ2	STT3B		Q9NZT1	CALML5		Q9NYU2	UGGT1
Q6UW63	KDELC1		Q08380	LGALS3BP		Q08380	LGALS3BP		P30532	CHRNA5		Q96L58	B3GALT6
P67812	SEC11A		Q6UW63	KDELC1		O75342	ALOX12B		P58166	INHBE		Q86TM6	SYVN1
Q96PK6	RBM14		P67812	SEC11A		Q6UW63	KDELC1		Q9BTY2	FUCA2		Q5VVQ6	YOD1
Q8NBJ7	SUMF2		P14923	JUP		P67812	SEC11A		Q5XKE5	KRT79		O75882	ATRN
Q8NBJ5	COLGALT1		Q8NBJ7	SUMF2		P16190	HLA-A		Q5T5U3	ARHGAP21		Q9BSJ2	TUBGCP2
Q01546	KRT76		Q8NBJ5	COLGALT1		Q8NBJ7	SUMF2		Q9HCN8	SDF2L1		O60613	SELENOF
P68366	TUBA4A		Q86YB8	ERO1LB		Q8NBJ5	COLGALT1		Q6GYQ0	RALGAPA1		Q13217	DNAJC3
Q86YB8	ERO1LB		P25786	PSMA1		Q86YB8	ERO1LB		P48745	NOV		Q9BS26	ERP44
Q13751	LAMB3		Q12797	ASPH		Q12797	ASPH		P11802	CDK4		Q8NBS9	TXNDC5
P27797	CALR		Q13751	LAMB3		Q13751	LAMB3		P15151	PVR		O00469	PLOD2
Q5JPE7	NOMO2		P27797	CALR		P27797	CALR		Q96DZ1	ERLEC1		O00468	AGRN
Q13162	PRDX4		Q5JPE7	NOMO2		Q5JPE7	NOMO2		O43405	COCH		Q8TCJ2	STT3B
Q14257	RCN2		Q13162	PRDX4		Q13162	PRDX4		Q9BRK5	SDF4		P62736	ACTA2
Q07065	CKAP4		Q14257	RCN2		Q14257	RCN2		Q9ULG6	CCPG1		Q08380	LGALS3BP
P02786	TFRC		Q99519	NEU1		Q04726	TLE3		Q14574	DSC3		Q6UW63	KDELC1
Q92791	LEPREL4		Q07065	CKAP4		Q99519	NEU1		Q13247	SRSF6		P67812	SEC11A
P14625	HSP90B1		Q96I25	RBM17		Q07065	CKAP4		O15460	P4HA2		P48594	SERPINB4
P07237	P4HB		P02786	TFRC		P02786	TFRC		Q8IXB1	DNAJC10		Q8NBJ7	SUMF2
P07942	LAMB1		Q9C075	KRT23		Q9C075	KRT23					Q8NBJ5	COLGALT1
Q96CT7	CCDC124		Q92791	LEPREL4		Q92791	LEPREL4					Q8N3F8	MICALL1
P50454	SERPINH1		O75683	SURF6		P14625	HSP90B1					Q86YB8	ERO1LB
O75306	NDUFS2		P14625	HSP90B1		P07237	P4HB					P61626	LYZ
Q14697	GANAB		P07237	P4HB		P07942	LAMB1					Q13751	LAMB3
Q13438	OS9		P07942	LAMB1		P50454	SERPINH1					P07686	HEXB
P11021	HSPA5		P50454	SERPINH1		Q92764	KRT35					P27797	CALR
Q6ZRP7	QSOX2		Q14697	GANAB		Q14697	GANAB					Q5JPE7	NOMO2
P30040	ERP29		Q86Y46	KRT73		Q13438	OS9					Q13162	PRDX4
P13667	PDIA4		Q13438	OS9		P11021	HSPA5					Q05707	COL14A1
Q8IVL6	LEPREL2		P11021	HSPA5		Q6ZRP7	QSOX2					Q14257	RCN2
Q86X29	LSR		Q6ZRP7	QSOX2		P30040	ERP29					P07339	CTSD
Q8IWF2	FOXRED2		P30040	ERP29		P13667	PDIA4					Q99519	NEU1
P30101	PDIA3		P13667	PDIA4		O00567	NOP56					Q07065	CKAP4
Q9UBS4	DNAJB11		O00567	NOP56		P39656	DDOST					P02786	TFRC
P13674	P4HA1		P39656	DDOST		Q8IVL6	LEPREL2					Q14847	LASP1
Q02818	NUCB1		Q8IVL6	LEPREL2		Q8IWF2	FOXRED2					Q9P1Z2	CALCOCO1
Q96KA5	CLPTM1L		Q86X29	LSR		P30101	PDIA3					Q92791	LEPREL4
Q9BTY2	FUCA2		Q8IWF2	FOXRED2		Q9UBS4	DNAJB11					Q8N766	EMC1
Q5XKE5	KRT79		P30101	PDIA3		Q9NSB2	KRT84					P14625	HSP90B1
P49257	LMAN1		Q9UBS4	DNAJB11		P13674	P4HA1					P07237	P4HB
Q9UJA5	TRMT6		P13674	P4HA1		Q9BTY2	FUCA2					P07942	LAMB1
P23284	PPIB		Q9BTY2	FUCA2		P08236	GUSB					P25311	AZGP1
Q96AY3	FKBP10		P08236	GUSB		O43852	CALU					P50454	SERPINH1
Q32P28	LEPRE1		O43852	CALU		Q15323	KRT31					Q9P2E5	CHPF2
Q9HCN8	SDF2L1		Q8IV08	PLD3		Q8IV08	PLD3					Q9BYG3	NIFK
P61457	PCBD1		Q86YZ3	HRNR		Q86YZ3	HRNR					Q92764	KRT35
Q13510	ASAH1		P49257	LMAN1		P49257	LMAN1					P46734	MAP2K3
Q9Y4L1	HYOU1		P23284	PPIB		P23284	PPIB					Q14697	GANAB
P15153	RAC2		Q96AY3	FKBP10		P78385	KRT83					Q86Y46	KRT73
Q96DZ1	ERLEC1		Q9H3N1	TMX1		Q96AY3	FKBP10					Q13438	OS9
Q02809	PLOD1		Q32P28	LEPRE1		Q32P28	LEPRE1					P11021	HSPA5
Q15293	RCN1		Q9HCN8	SDF2L1		Q14525	KRT33B					P55268	LAMB2
O15160	POLR1C		P14543	NID1		Q9HCN8	SDF2L1					P30040	ERP29
Q15149	PLEC		P10321	HLA-C		P14543	NID1					P13667	PDIA4
P14314	PRKCSH		Q9Y4L1	HYOU1		Q9Y4L1	HYOU1					P39656	DDOST
Q99470	SDF2		Q8TEM1	NUP210		Q9Y2B0	CNPY2					Q8IVL6	LEPREL2
P54920	NAPA		Q02809	PLOD1		Q02809	PLOD1					P30532	CHRNA5
Q14696	MESDC2		Q15293	RCN1		Q15293	RCN1					P05090	APOD
Q9UHI8	ADAMTS1		O95302	FKBP9		O95302	FKBP9					Q8IWF2	FOXRED2
O43405	COCH		Q9H0U3	MAGT1		Q9H0U3	MAGT1					Q7Z794	KRT77
Q9BWS9	CHID1		P51571	SSR4		P14314	PRKCSH					P30101	PDIA3
Q9UBV2	SEL1L		P14314	PRKCSH		Q99470	SDF2					Q9UBS4	DNAJB11
P48163	ME1		Q99470	SDF2		Q14696	MESDC2					P13674	P4HA1
Q9BRK5	SDF4		Q14696	MESDC2		Q9UHI8	ADAMTS1					Q02818	NUCB1
Q9ULG6	CCPG1		Q9UHI8	ADAMTS1		O43405	COCH					Q70UQ0	IKBIP
O60568	PLOD3		O43405	COCH		Q9BWS9	CHID1					P58166	INHBE
P35908	KRT2		Q9BWS9	CHID1		Q9UBV2	SEL1L					Q96KA5	CLPTM1L
Q15084	PDIA6		Q9UBV2	SEL1L		O14657	TOR1B					P55072	VCP
O75718	CRTAP		P11047	LAMC1		O14656	TOR1A					P13645	KRT10
Q9NZ08	ERAP1		Q6IAN0	DHRS7B		Q9BRK5	SDF4					Q9BTY2	FUCA2
O15460	P4HA2		O14657	TOR1B		Q6UXH1	CRELD2					P08236	GUSB
Q8IXB1	DNAJC10		O14656	TOR1A		P27824	CANX					O43852	CALU
			Q9BRK5	SDF4		O76013	KRT36					Q8TB52	FBXO30
			Q6UXH1	CRELD2		O60568	PLOD3					Q15323	KRT31
			P27824	CANX		Q9Y6B6	SAR1B					P49257	LMAN1
			O60568	PLOD3		Q15084	PDIA6					P23284	PPIB
			Q15084	PDIA6		O75718	CRTAP					P78385	KRT83
			Q9UIQ6	LNPEP		P10909	CLU					Q3B7T1	EDRF1
			O75718	CRTAP		O15460	P4HA2					Q96AY3	FKBP10
			P10909	CLU		Q8IXB1	DNAJC10					Q32P28	LEPRE1
			O15460	P4HA2								O75477	ERLIN1
			Q8IXB1	DNAJC10								Q92871	PMM1
												Q96EB1	ELP4
												Q9HCN8	SDF2L1
												Q8NBP0	TTC13
												Q9NQW6	ANLN
												Q9Y4L1	HYOU1
												Q96DZ1	ERLEC1
												Q8TEM1	NUP210
												Q9Y2B0	CNPY2
												Q02809	PLOD1
												Q15293	RCN1
												Q69YL0	4
												O95302	FKBP9
												Q9H0U3	MAGT1
												P14314	PRKCSH
												Q99470	SDF2
												Q14696	MESDC2
												Q9UHI8	ADAMTS1
												O43405	COCH
												Q9BWS9	CHID1
												P19013	KRT4
												Q9UBV2	SEL1L
												P11047	LAMC1
												P30533	LRPAP1
												O14656	TOR1A
												Q9BRK5	SDF4
												Q5D862	FLG2
												Q6UXH1	CRELD2
												P27824	CANX
												Q9ULG6	CCPG1
												O60568	PLOD3
												P35908	KRT2
												Q15084	PDIA6
												Q9UIQ6	LNPEP
												Q92626	PXDN
												O75718	CRTAP
												Q9NZ08	ERAP1
												P10909	CLU
												O15460	P4HA2
												Q8IXB1	DNAJC10
