## Supplemental Table 3 for "Thyroglobulin Interactome Profiling Uncovers Molecular Mechanisms of Thyroid Dyshormonogenesis"

### Sheet: Unique Tg Interactors Total
Thyroglobulin Interactors - Total				Thyroglobulin Interactors - Secretory
TG				PCSK5			Previously Known Interactor
PCSK5				HEXA
HEXA				UGGT2
UGGT2				UGGT1
UGGT1				POF1B
POF1B				DNAJC3
SELENOF				TXNDC5
DNAJC3				LGALS3BP
TXNDC5				KDELC1
PLOD2				SEC11A
LGALS3BP				SUMF2
DSG2				COLGALT1
ALOX12B				KRT76
KDELC1				TUBA4A
SEC11A				ERO1LB
RBM14				LAMB3
SUMF2				CALR
COLGALT1				NOMO2
KRT76				PRDX4
TUBA4A				RCN2
ERO1LB				CKAP4
LAMB3				TFRC
CALR				HSP90B1
NOMO2				P4HB
PRDX4				LAMB1
RCN2				SERPINH1
CKAP4				GANAB
TFRC				OS9
LEPREL4				HSPA5
HSP90B1				QSOX2
P4HB				ERP29
LAMB1				PDIA4
CCDC124				LEPREL2
SERPINH1				FOXRED2
NDUFS2				PDIA3
GANAB				DNAJB11
OS9				P4HA1
HSPA5				NUCB1
QSOX2				FUCA2
ERP29				LMAN1
PDIA4				PPIB
LEPREL2				FKBP10
LSR				LEPRE1
FOXRED2				SDF2L1
PDIA3				ASAH1
DNAJB11				HYOU1
P4HA1				RAC2
NUCB1				ERLEC1
CLPTM1L				PLOD1
FUCA2				RCN1
KRT79				PLEC
LMAN1				PRKCSH
TRMT6				SDF2
PPIB				MESDC2
FKBP10				COCH
LEPRE1				CHID1
SDF2L1				SEL1L
PCBD1				SDF4
ASAH1				PLOD3
HYOU1				KRT2
RAC2				PDIA6
ERLEC1				CRTAP
PLOD1				ERAP1
RCN1				P4HA2
POLR1C				DNAJC10
PLEC				MOGS
PRKCSH				EDEM3
SDF2				ERP44
NAPA				STT3B
MESDC2				JUP
ADAMTS1				PSMA1
COCH				ASPH
CHID1				NEU1
SEL1L				KRT23
ME1				SURF6
SDF4				DDOST
CCPG1				GUSB
PLOD3				CALU
KRT2				HRNR
PDIA6				TMX1
CRTAP				HLA-C
ERAP1				MAGT1
P4HA2				LAMC1
DNAJC10				DHRS7B
MOGS				TOR1B
EDEM3				TOR1A
TBC1D15				CANX
ERP44				LNPEP
STT3A
STT3B				CLU
JUP				HLA-A
PSMA1				KRT35
ASPH				KRT84
NEU1				KRT31
RBM17				KRT83
KRT23				KRT33B
SURF6				KRT36
KRT73				SAR1B
NOP56				FLG
DDOST				CDK5
GUSB				GLA
CALU				NUCB2
PLD3				B3GALT6
HRNR				SYVN1
TMX1				TUBGCP2
NID1				AGRN
HLA-C				MICALL1
NUP210				LYZ
FKBP9				HEXB
MAGT1				COL14A1
SSR4				CTSD
LAMC1				LASP1
DHRS7B				CHPF2
TOR1B				LAMB2
TOR1A				APOD
CRELD2				KRT77
CANX				VCP
LNPEP				KRT10
CLU				ERLIN1
HLA-A				ANLN
TLE3				KRT4
KRT35				LRPAP1
KRT84				FLG2
KRT31				TFG
KRT83				RANBP6
KRT33B				ARHGAP21
CNPY2
KRT36
SAR1B
FLG
CDK5
FANCD2
GLA
DPH1
NUCB2
B3GALT6
SYVN1
YOD1
ATRN
TUBGCP2
AGRN
ACTA2
SERPINB4
MICALL1
LYZ
HEXB
COL14A1
CTSD
LASP1
CALCOCO1
EMC1
AZGP1
CHPF2
NIFK
MAP2K3
LAMB2
CHRNA5
APOD
KRT77
IKBIP
INHBE
VCP
KRT10
FBXO30
EDRF1
ERLIN1
PMM1
ELP4
TTC13
ANLN
NCBP2AS2
KRT4
LRPAP1
FLG2
PXDN
TFG
ENO1
RANBP6
KRT6C
IFRD1
CALML5
ARHGAP21
RALGAPA1
NOV
CDK4
PVR
DSC3
SRSF6
