## Supplemental Table 5 for "Thyroglobulin Interactome Profiling Uncovers Molecular Mechanisms of Thyroid Dyshormonogenesis"

### Sheet: Pathway Sorted
Import		GlycanProcessing		Hsp70/90AssistedFolding		DisulfideProcessing		CollagenProcessing		Trafficking		Degradation		Miscellaneous
Gene		Gene		Gene		Gene		Gene		Gene		Gene		Gene
SEC11A		MAGT1		CLU		PDIA3		COL14A1		LRPAP1		VCP		TOR1A
SSR4		STT3B		HSP90B1		ERP44		SERPINH1		CDK5		SYVN1		TOR1B
		DDOST		SDF2L1		TMX1		PPIB		CDK4		ERAP1		SELENOF
		CHID1		HYOU1		P4HB		NID1		SDF4		LNPEP		SUMF2
		NEU1		DNAJC10		QSOX2		COCH		LMAN1		PSMA1		LAMB3
		MOGS		DNAJC3		PDIA6		PLOD3		SAR1B		ADAMTS1		NOMO2
		GUSB		HSPA5		PDIA4		FKBP10		RAC2		PCSK5		RCN2
		KDELC1		DNAJB11		TXNDC5		FKBP9		MICALL1		NDUFS2		CKAP4
		B3GALT6				DNAJC10		LEPREL4		TBC1D15		YOD1		TFRC
		HEXB				ERP29		COLGALT1		NAPA		NEU1		LAMB1
		HEXA				ERO1LB		LEPREL2				SERPINB4		RCN1
		UGGT2				PRDX4		P4HA1				CTSD		MESDC2
		UGGT1						PLOD1				FOXRED2		COCH
		SDF2						P4HA2				FBXO30		CHID1
		GLA						CRTAP				ERLIN1		SDF4
		PMM1						LEPRE1				OS9		ASPH
		CHPF2						PLOD2				SEL1L		CALU
		CALR										EDEM3		LAMC1
		STT3A												DHRS7B
		GANAB
		PRKCSH
		CANX
		PDIA3
		LMAN1
