## Supplemental Table 6 for "Thyroglobulin Interactome Profiling Uncovers Molecular Mechanisms of Thyroid Dyshormonogenesis"

### Sheet: Sheet1
		Log2 Fold Change vs WT Tg
Biological Function	Gene	G2341R	L2284P	A2234D	C1264R
Protein Import	SEC11A	-0.273599	0.0211552	-0.159419	-0.145841
Glycan Processing	CALR	0.46001	0.553097	0.0730268	0.188529
	CANX	0.0596348	0.185892	-0.0999715	-0.24109
	CHID1	0.705618	0.641707	0.145439	0.208613
	DDOST	0.203342	0.136858	-0.0941184	-0.228574
	GANAB	0.361816	0.314138	0.199492	0.168065
	GLA	-0.195955	-0.191329	0.185734	-0.137437
	GUSB	0.293663	0.424718	0.542479	0.232533
	HEXB	-0.187386	-0.0359231	-0.0690637	-0.306822
	KDELC1	0.604383	0.798409	0.216916	0.17864
	MAGT1	0.208453	0.0953834	0.228104	-0.189224
	MOGS	-0.0605049	0.0219671	0.0912586	-0.155492
	NEU1	-0.0720082	0.0196755	0.132412	-0.266571
	PRKCSH	-0.0207203	0.037408	-0.387829	-0.052941
	SDF2	0.873668	0.875888	0.442917	0.177268
	STT3A	-0.219572	-0.0352828	-0.142011	-0.378068
	STT3B	0.261875	0.129146	-0.10755	-0.207143
	UGGT1	0.641688	0.648342	0.3901	0.259748
	UGGT2	0.727135	0.493697	0.143598	-0.093887
Hsp70/40 & Hsp90 Assisted Folding	CLU	-0.0397687	0.168565	-0.273095	-0.399474
	DNAJB11	0.836226	0.982619	0.551517	0.403717
	DNAJC10	0.543355	0.547339	0.225762	0.368848
	DNAJC3	0.484194	0.684511	0.639642	0.131586
	HSP90B1	0.716373	0.922659	0.327019	0.270431
	HSPA5	0.915957	1.0571	0.626109	0.368611
	HYOU1	0.911454	0.953538	0.586703	0.212184
	SDF2L1	1.60678	1.60845	0.342692	0.37887
Disulfide/Redox Processing	ERO1LB	0.145823	0.232912	-0.141563	-0.210641
	ERP29	0.129688	0.144793	-0.162484	0.0096799
	ERP44	0.052935	0.102171	0.116426	-0.0704749
	P4HB	0.237438	0.347357	0.00461269	0.00791317
	PDIA3	0.559932	0.650816	0.170285	0.345378
	PDIA4	0.759559	0.897244	0.334867	0.460339
	PDIA6	0.792782	0.896698	0.311479	0.323893
	PRDX4	0.0390639	0.0686988	0.0150143	-0.151209
	QSOX2	-0.182115	-0.144294	-0.0638927	-0.488419
	TMX1	0.16339	0.0638142	-0.0801963	-0.275361
	TXNDC5	0.406876	0.445196	0.0716716	-0.0379823
Prolyl Isomerization, Hydroxylation, & Collagen Processing	COCH	0.483027	0.60002	0.372398	0.121432
	COLGALT1	0.275192	0.353584	0.17218	-0.0214645
	CRTAP	0.567198	0.403774	0.296444	0.199434
	FKBP10	0.300535	0.340281	-0.238276	-0.0446462
	FKBP9	-0.0672663	0.037608	0.00734143	-0.277195
	LEPRE1	0.549466	0.583222	0.342835	0.265404
	LEPREL2	-0.175236	-0.0946378	0.227159	-0.10792
	NID1	-0.358202	-0.248807	0.103554	-0.419671
	P4HA1	0.00850172	0.323124	0.325549	0.0348376
	P4HA2	0.20132	0.448292	0.380387	0.141232
	PLOD1	0.419403	0.393637	0.155531	-0.037589
	PLOD2	-0.0380192	-0.004745	0.0383825	-0.130849
	PLOD3	0.205657	0.350766	0.216054	-6.948e-05
	PPIB	0.364125	0.438011	0.063864	0.227321
	SERPINH1	-0.169335	0.0281516	-0.0095248	-0.223048
Trafficking	CDK5RAP3	-0.118894	-0.118278	-0.160258	-0.389525
	LMAN1	-0.0257004	-0.0307654	-0.0175643	-0.183272
	SAR1B	-0.331683	-0.0020658	-0.360626	-0.614753
	SDF4	0.226108	0.354283	0.728439	0.205706
	TBC1D15	-0.585307	-0.363153	-0.133243	-0.244728
	CTSD	-0.686163	-0.245038	-0.114172	-0.791191
Degradation	EDEM3	0.0928056	0.208328	0.20107	0.0736632
	FOXRED2	0.444879	0.574508	0.67202	0.420001
	NDUFS2	-0.275884	-0.634812	-0.642498	-0.902781
	OS9	0.730762	0.572927	0.829789	0.384635
	PSMA1	0.0390645	-0.0443765	-0.288073	-0.270474
	SEL1L	0.437086	0.491682	0.571494	0.428301
	VCP	0.0175294	0.105789	-0.0188243	-0.227605
